# Alignment-based protein mutational landscape prediction: doing more with less

**DOI:** 10.1101/2022.12.13.520259

**Authors:** Marina Abakarova, Ćeline Marquet, Michael Rera, Burkhard Rost, Elodie Laine

**Affiliations:** Sorbonne Université, CNRS, IBPS, Laboratory of Computational and Quantitative Biology (LCQB), UMR 7238, Paris, 75005, France; Université Paris Cité, INSERM UMR U1284, 75004 Paris, France; Department of Informatics, Bioinformatics and Computational Biology - i12, TUM-Technical University of Munich, Boltzmannstr. 3, Garching, 85748 Munich, Germany; TUM Graduate School, Center of Doctoral Studies in Informatics and its Applications (CeDoSIA), Boltzmannstr. 11, 85748 Garching, Germany; Institute for Advanced Study (TUM-IAS), Lichtenbergstr. 2a, Garching, 85748 Munich, Germany; TUM School of Life Sciences Weihenstephan (TUM-WZW), Alte Akademie 8, Freising, Germany; Institut universitaire de France (IUF)

**Keywords:** genotype-phenotype relationship, protein mutation, multiple sequence alignment, deep mutational scan, evolution

## Abstract

The wealth of genomic data has boosted the development of computational methods predicting the phenotypic outcomes of missense variants. The most accurate ones exploit multiple sequence alignments, which can be costly to generate. Recent efforts for democratizing protein structure prediction have overcome this bottleneck by leveraging the fast homology search of MMseqs2. Here, we show the usefulness of this strategy for mutational outcome prediction through a large-scale assessment of 1.5M missense variants across 72 protein families. Our study demonstrates the feasibility of producing alignment-based mutational landscape predictions that are both high-quality and compute-efficient for entire proteomes. We provide the community with the whole human proteome mutational landscape and simplified access to our predictive pipeline.

**Significant statement:** Understanding the implications of DNA alterations, particularly missense variants, on our health is paramount. This study introduces a faster and more efficient approach to predict these effects, harnessing vast genomic data resources. The speed-up is possible by establishing that resource-saving multiple sequence alignments suffice even as input to a method fitting few parameters given the alignment. Our results opens the door to discovering how tiny changes in our genes can impact our health. They provide valuable insights into the genotype-phenotype relationship that could lead to new treatments for genetic diseases.
