## Supplementary material for "Alignment-based protein mutational landscape prediction: doing more with less": Table S2

# Supplementary Table S2 for Alignment-based protein mutational landscape prediction: doing more with less.
# Coverage of the ProteinGym benchmark by the tested MSA generation protocols.
# For each protein	we indicate its UniProt identifier	whether it is associated with measurements for multiple mutations	and whether the mutated region is covered by each of the tested protocols. We also give the PDB code selected for ProteinNet	and the number of Pfam domains (with available MSAs) overlapping with the mutated region.
Name	UniProt_ID	containsMultiple	isTreatedbyProteinGym	isTreatedbyColabFold	isTreatedbyProteinNet	PDB_id	isTreatedbyPfam	nbPfam
A0A140D2T1_ZIKV	A0A140D2T1	FALSE	TRUE	TRUE	FALSE	NA	TRUE	2
A0A192B1T2_9HIV1	A0A192B1T2	FALSE	TRUE	TRUE	FALSE	NA	TRUE	1
A0A1I9GEU1_NEIME	A0A1I9GEU1	FALSE	TRUE	TRUE	FALSE	NA	TRUE	2
A0A2Z5U3Z0_9INFA	A0A2Z5U3Z0	FALSE	TRUE	TRUE	FALSE	NA	FALSE	0
A4D664_9INFA	A4D664	FALSE	TRUE	TRUE	FALSE	NA	FALSE	0
A4GRB6_PSEAI	A4GRB6	FALSE	TRUE	TRUE	FALSE	NA	FALSE	0
A4_HUMAN	P05067	TRUE	TRUE	TRUE	FALSE	NA	TRUE	1
AACC1_PSEAI	P23181	FALSE	TRUE	TRUE	FALSE	NA	FALSE	0
ADRB2_HUMAN	P07550	FALSE	TRUE	TRUE	TRUE	2R4R	FALSE	0
AMIE_PSEAE	P11436	FALSE	TRUE	TRUE	TRUE	2UXY	FALSE	0
B3VI55_LIPST	B3VI55	FALSE	TRUE	TRUE	TRUE	5BSB	TRUE	1
BLAT_ECOLX	P62593	FALSE	TRUE	TRUE	TRUE	4ZJ1	TRUE	1
BRCA1_HUMAN	P38398	FALSE	TRUE	TRUE	TRUE	4Y18	TRUE	4
C6KNH7_9INFA	C6KNH7	FALSE	TRUE	TRUE	TRUE	4KVN	FALSE	0
CALM1_HUMAN	P0DP23	FALSE	TRUE	TRUE	TRUE	3O77	TRUE	2
CAPSD_AAV2S	P03135	TRUE	TRUE	TRUE	FALSE	NA	TRUE	1
CCDB_ECOLI	P62554	FALSE	TRUE	TRUE	TRUE	3G7Z	TRUE	1
CP2C9_HUMAN	P11712	FALSE	TRUE	TRUE	TRUE	1R9O	FALSE	0
DLG4_HUMAN	P78352	TRUE	TRUE	TRUE	FALSE	NA	TRUE	2
DLG4_RAT	P31016	FALSE	TRUE	TRUE	TRUE	2XKX	FALSE	0
DYR_ECOLI	P0ABQ4	FALSE	TRUE	TRUE	TRUE	4GH8	FALSE	0
ENV_HV1B9	Q73372	FALSE	TRUE	TRUE	FALSE	NA	FALSE	0
ENV_HV1BR	P03377	FALSE	TRUE	TRUE	TRUE	1ENV	FALSE	0
ESTA_BACSU	P37957	FALSE	TRUE	TRUE	TRUE	1T2N	TRUE	1
F7YBW8_MESOW	F7YBW8	TRUE	TRUE	TRUE	TRUE	5CEG	TRUE	1
GAL4_YEAST	P04386	FALSE	TRUE	TRUE	TRUE	1HBW	TRUE	2
GCN4_YEAST	P03069	TRUE	TRUE	TRUE	FALSE	NA	FALSE	0
GFP_AEQVI	P42212	TRUE	TRUE	TRUE	TRUE	3OGO	TRUE	1
GRB2_HUMAN	P62993	TRUE	TRUE	TRUE	TRUE	1GRI	FALSE	0
HIS7_YEAST	P06633	TRUE	TRUE	TRUE	FALSE	NA	TRUE	1
HSP82_YEAST	P02829	FALSE	TRUE	TRUE	TRUE	2CG9	TRUE	1
I6TAH8_I68A0	I6TAH8	FALSE	TRUE	TRUE	FALSE	NA	FALSE	0
IF1_ECOLI	P69222	FALSE	TRUE	TRUE	TRUE	1AH9	TRUE	1
KCNH2_HUMAN	Q12809	FALSE	TRUE	TRUE	FALSE	NA	FALSE	0
KKA2_KLEPN	P00552	FALSE	TRUE	TRUE	TRUE	1ND4	FALSE	0
MK01_HUMAN	P28482	FALSE	TRUE	TRUE	TRUE	1PME	FALSE	0
MSH2_HUMAN	P43246	FALSE	TRUE	TRUE	FALSE	NA	TRUE	5
MTH3_HAEAE	P20589	FALSE	TRUE	TRUE	TRUE	3UBT	TRUE	1
NCAP_I34A1	P03466	FALSE	TRUE	TRUE	FALSE	NA	FALSE	0
NRAM_I33A0	P03470	FALSE	TRUE	TRUE	FALSE	NA	FALSE	0
NUD15_HUMAN	Q9NV35	FALSE	TRUE	TRUE	TRUE	5BON	FALSE	0
P53_HUMAN	P04637	FALSE	TRUE	TRUE	TRUE	4MZR	TRUE	4
P84126_THETH	P84126	FALSE	TRUE	TRUE	TRUE	1VC4	TRUE	1
PABP_YEAST	P04147	TRUE	TRUE	TRUE	FALSE	NA	FALSE	0
PA_I34A1	P03433	FALSE	TRUE	TRUE	TRUE	2ZNL	FALSE	0
POLG_CXB3N	P03313	FALSE	TRUE	TRUE	FALSE	NA	TRUE	4
POLG_HCVJF	Q99IB8	FALSE	TRUE	TRUE	FALSE	NA	FALSE	0
PTEN_HUMAN	P60484	FALSE	TRUE	TRUE	TRUE	5BUG	TRUE	1
Q2N0S5_9HIV1	Q2N0S5	FALSE	TRUE	TRUE	FALSE	NA	FALSE	0
Q59976_STRSQ	Q59976	FALSE	TRUE	TRUE	TRUE	1GNX	FALSE	0
R1AB_SARS2	P0DTD1	FALSE	TRUE	TRUE	FALSE	NA	TRUE	1
RASH_HUMAN	P01112	FALSE	TRUE	TRUE	TRUE	4Q21	FALSE	0
REV_HV1H2	P04618	FALSE	TRUE	TRUE	FALSE	NA	TRUE	1
RL401_YEAST	P0CH08	FALSE	TRUE	TRUE	FALSE	NA	TRUE	1
SC6A4_HUMAN	P31645	FALSE	TRUE	TRUE	TRUE	5I6X	TRUE	1
SCN5A_HUMAN	Q14524	FALSE	TRUE	TRUE	FALSE	NA	FALSE	0
SPG1_STRSG	P06654	TRUE	TRUE	TRUE	FALSE	NA	TRUE	1
SPIKE_SARS2	P0DTC2	FALSE	TRUE	TRUE	FALSE	NA	TRUE	2
SRC_HUMAN	P12931	FALSE	TRUE	TRUE	TRUE	2H8H	FALSE	0
SUMO1_HUMAN	P63165	FALSE	TRUE	TRUE	TRUE	1A5R	TRUE	1
SYUA_HUMAN	P37840	FALSE	TRUE	TRUE	TRUE	2KKW	TRUE	1
TADBP_HUMAN	Q13148	FALSE	TRUE	TRUE	FALSE	4BS2	FALSE	0
TAT_HV1BR	P04610	FALSE	TRUE	TRUE	TRUE	1JFW	TRUE	1
TPK1_HUMAN	Q9H3S4	FALSE	TRUE	TRUE	TRUE	3S4Y	TRUE	2
TPMT_HUMAN	P51580	FALSE	TRUE	TRUE	TRUE	2BZG	TRUE	1
TPOR_HUMAN	P40238	FALSE	TRUE	TRUE	FALSE	NA	FALSE	0
TRPC_SACS2	Q06121	FALSE	TRUE	TRUE	TRUE	3NYZ	FALSE	0
TRPC_THEMA	Q56319	FALSE	TRUE	TRUE	TRUE	1I4N	FALSE	0
UBC9_HUMAN	P63279	FALSE	TRUE	TRUE	TRUE	1A3S	TRUE	1
UBE4B_MOUSE	Q9ES00	FALSE	TRUE	TRUE	TRUE	2KR4	TRUE	2
VKOR1_HUMAN	Q9BQB6	FALSE	TRUE	TRUE	FALSE	NA	TRUE	1
YAP1_HUMAN	P46937	TRUE	TRUE	TRUE	TRUE	1JMQ	TRUE	1
